# Global genetic patterns reveal host tropism versus cross-taxon transmission of bat Betacoronaviruses

**DOI:** 10.1101/2020.05.04.076281

**Authors:** Michael G. Bacus, Stephen Adrian H. Dayap, Nikki Vanesa T. Tampon, Marielle M. Udarbe, Roberto P. Puentespina, Sharon Yvette Angelina M. Villanueva, Aleyla E. de Cadiz, Marion John Michael M. Achondo, Lyre Anni E. Murao

**Affiliations:** Department of Biological Sciences and Environmental Studies, University of the Philippines Mindanao, Tugbok District, Davao City; Department of Medical Microbiology, College of Public Health, University of the Philippines Manila; Animal Solutions Veterinary Hospital, Bolcan, Davao City; Wildlife-Human Interaction Studies, Ecological Research and Biodiversity Conservation Laboratory, University of the Philippines Mindanao, Tugbok District, Davao City; Philippine Genome Center Mindanao, University of the Philippines Mindanao, Tugbok District, Davao City

**Keywords:** Coronaviruses, Bats, Phylogeny

## Abstract

Emerging infectious diseases due to coronavirus (CoV) infections have received significant global attention in the past decade and have been linked to bats as the original source. The diversity, distribution, and host associations of bat CoVs were investigated to assess their potential for zoonotic transmission. Phylogenetic, network, and principal coordinate analysis confirmed the classification of betacoronaviruses (BetaCoVs) into five groups (2A to 2E) and a potentially novel group, with further division of 2D into five subgroups. The genetic co-clustering of BetaCoVs among closely related bats reflects host taxon-specificity with each bat family as the host for a specific BetaCoV group, potentially a natural barrier against random transmission. The divergent pathway of BetaCoV and host evolution suggests that the viruses were introduced just prior to bat dispersal and speciation. As such, deviant patterns were observed such as for 2D-IV, wherein cross-taxon transmission due to overlap in bat habitats and geographic range among genetically divergent African bat hosts could have played a strong role on their shared CoV lineages. In fact, a few bat taxa especially the subfamily Pteropodinae were shown to host diverse groups of BetaCoVs. Therefore, ecological imbalances that disturb bat distribution may lead to loss of host specificity through cross-taxon transmission and multi-CoV infection. Hence, initiatives that minimize the destruction of wildlife habitats and limit wildlife-livestock-human interfaces are encouraged to help maintain the natural state of bat BetaCoVs in the wild.

**Importance:** Bat Betacoronaviruses (BetaCoVs) pose a significant threat to global public health and have been implicated in several epidemics such as the recent pandemic by severe acute respiratory syndrome coronavirus 2. Here, we show that bat BetaCoVs are predominantly host-specific, which could be a natural barrier against infection of other host types. However, a strong overlap in bat habitat and geographic range may facilitate viral transmission to unrelated hosts, and a few bat families have already been shown to host multi-CoV variants. We predict that continued disturbances on the ecological balance may eventually lead to loss of host specificity. When combined with enhanced wildlife-livestock-human interfaces, spillover to humans may be further facilitated. We should therefore start to define the ecological mechanisms surrounding zoonotic events. Global surveillance should be expanded and strengthened to assess the complete picture of bat coronavirus diversity and distribution and their potential to cause spillover infections.
