## Supplemental Table 1 for "Global genetic patterns reveal host tropism versus cross-taxon transmission of bat Betacoronaviruses"

### Sheet: Sheet1
Study Title:		Ecology of Emerging Zoonotic Pathogens from Bats in Malagos, Davao City
Implementing Agency:		University of the Philippines, Mindanao
Project Leader:		Lyre Anni E. Murao, PhD
Project Duration:		October 1, 2018 - September 30, 2019
Permit No.:		WGP XI-2018-07
Table S1.	Summary of CoV detection in Bats in terms of species, sex and relative age.
Sample ID	Species	Sex	Relative Age	Small Intestine	Large Intestine
R1B1	C. brachyotis	F	Juvenile	-	-
R1B2	C. brachyotis	M	Juvenile	+	-
R1B3	C. brachyotis	F	Juvenile	-	-
R1B4	C. brachyotis	F	Juvenile	-	+
R1B5	C. brachyotis	F	Juvenile	-	-
R1B6	C. brachyotis	M	Juvenile	-	-
R1B7	C. brachyotis	M	Adult	-	-
R1B8	C. brachyotis	F	Juvenile	+	-
R1B9	C. brachyotis	M	Adult	-	-
R1B10	C. brachyotis	F	Juvenile	+	-
R1B11	C. brachyotis	F	Adult	-	-
R1B12	C. brachyotis	F	Juvenile	-	-
R1B13	C. brachyotis	F	Juvenile	+	-
R1B14	C. brachyotis	F	Juvenile	-	-
R1B15	C. brachyotis	F	Juvenile	-	-
R1B16	C. brachyotis	M	Juvenile	-	-
R1B17	C. brachyotis	F	Juvenile	-	-
R1B18	C. brachyotis	M	Adult	-	-
R1B19	M. minimus	F	Adult	-	-
R1B22	C. brachyotis	F	Juvenile	-	-
R1B23	C. brachyotis	F	Juvenile	-	-
R1B24	C. brachyotis	F	Adult	-	-
R2B1	C. brachyotis	M	Adult	-	-
A1B1	C. brachyotis	M	Adult	-	-
A1B3	C. brachyotis	M	Juvenile	-	-
A1B4	M. minimus	F	Adult	-	-
A1B5	C. brachyotis	M	Adult	-	-
A1B7	R. amplexicaudatus	M	Adult	-	-
A2B1	R. amplexicaudatus	F	Adult	-	-
A2B2	C. brachyotis	M	Adult	-	-
A2B3	R. amplexicaudatus	M	Juvenile	-	-
A2B4	M. minimus	F	Juvenile	-	-
A2B5	R. amplexicaudatus	F	Adult	-	-
A2B6	M. minimus	F	Juvenile	-	-
A2B7	R. amplexicaudatus	M	Adult	-	-
A2B8	M. minimus	M	Adult	-	-
A2B9	R. amplexicaudatus	F	Juvenile	-	-
A2B10	R. amplexicaudatus	M	Adult	-	-
A2B11	R. amplexicaudatus	M	Juvenile	-	-
A2B12	R. amplexicaudatus	M	Adult	-	-
A2B13	R. amplexicaudatus	F	Adult	-	-
F1B7	C. brachyotis	F	Juvenile	-	+
F1B15	C. brachyotis	F	Adult	-	-
F1B17	C. brachyotis	F	Adult	-	-
F1B19	C. brachyotis	F	Adult	+	-
F1B20	C. brachyotis	F	Adult	-	-
F1B21	C. brachyotis	M	Adult	-	-
F1B22	C. brachyotis	F	Adult	-	-
F1B26	E. spelaea	M	Juvenile	-	-
