## Supplemental Table 2 for "Global genetic patterns reveal host tropism versus cross-taxon transmission of bat Betacoronaviruses"

### Sheet: Eonycteris
GenBank Classification	Subgroup	Host	Collected From	Accession No.	Remarks
Betacoronaviruses
Classified	2A	Cattle	USA	NC_003045
Classified	2A	Bat	Indonesia	KX285045
Classified	2A	Pig	China	KY994645
Classified	2A	Human	China	KF572893
Classified	2A	Human	China	KU745554
Classified	2A	Camel	United Arab Emirates	MF593476
Classified	2B	Human	USA	MK062182
Classified	2B	Human	Hongkong	GU553363
Classified	2B	Human	Hongkong	GU553364
Classified	2B	Human	USA	MK062184
Classified	2B	Human	Germany	AY310120
Classified	2B	Human	USA	MK062180
Classified	2B	Human	Taiwan	AY286402
Classified	2B	Human	Canada	NC_004718
Classified	2B	Human	Taiwan	AY268049
Classified	2B	Human	China	MN908947
Classified	2B	Bat	China	KU973688
Classified	2B	Bat	China	KU973686
Classified	2B	Bat	China	KU973687
Classified	2B	Bat	China	KU973690
Classified	2B	Bat	China	MG772870
Classified	2B	Bat	China	KX285125
Classified	2B	Bat	Japan	AB889996
Classified	2B	Bat	Japan	AB890000
Classified	2B	Bat	Japan	AB889995
Classified	2B	Bat	Japan	AB889997
Classified	2B	Bat	Japan	AB889998
Unclassified	2B	Bat	France	KY423420
Unclassified	2B	Bat	France	KY423422
Unclassified	2B	Bat	France	KY423421
Unclassified	2B	Bat	Spain	KY423412
Unclassified	2B	Bat	Spain	KY423413
Unclassified	2B	Bat	France	KY423390
Unclassified	2B	Bat	France	KY423389
Unclassified	2B	Bat	France	KY423388
Unclassified	2B	Bat	France	KY423397
Unclassified	2B	Bat	France	KY423398
Unclassified	2B	Bat	Italy	KF500954
Unclassified	2B	Bat	Italy	KF500952
Unclassified	2B	Bat	Italy	KF500953
Unclassified	2B	Bat	Australia	EU834950
Unclassified	2B	Bat	Malaysia	KX284939
Classified	2C	Human	South Korea	KT868875
Classified	2C	Human	Saudi Arabia	MN365232
Classified	2C	Human	South Korea	KT868876
Classified	2C	Camel	United Arab Emirates	KP719929
Classified	2C	Human	South Korea	KT868873
Classified	2C	Human	Saudi Arabia	KF958702
Classified	2C	Human	South Korea	KT868877
Classified	2C	Human	Jordan	MF741836
Classified	2C	Human	South Korea	KT868874
Classified	2C	Camel	United Arab Emirates	KP719930
Classified	2C	Human	Qatar	MK280984
Classified	2C	Human	Saudi Arabia	KJ556336
Classified	2C	Camel	United Arab Emirates	KP719933
Classified	2C	Camel	United Arab Emirates	KP719932
Classified	2C	Camel	United Arab Emirates	KP719931
Unclassified	2C	Bat	South Africa	MG310254
Unclassified	2C	Bat	South Africa	MG252861
Unclassified	2C	Bat	South Africa	MG205591
Unclassified	2C	Bat	South Africa	MG205595
Unclassified	2C	Bat	South Africa	MG193617
Unclassified	2C	Bat	Italy	KF500947
Unclassified	2C	Bat	Italy	KF500950
Unclassified	2C	Bat	Italy	KF500946
Unclassified	2C	Bat	Italy	KF500948
Unclassified	2C	Bat	Italy	KF500940
Unclassified	2C	Bat	Italy	KF500942
Unclassified	2C	Bat	Spain	HQ184059
Unclassified	2C	Bat	Brazil	KT717386
Unclassified	2C	Bat	Romania	KC243391
Unclassified	2C	Bat	Ukraine	KC243392
Unclassified	2C	Bat	Romania	KC243390
Classified	2C	Bat	Uganda	KX285225
Classified	2C	Bat	China	KX285199
Classified	2C	Bat	China	DQ249219
Classified	2C	Bat	Hongkong	KC522089
Classified	2C	Bat	Hongkong	KC522086
Classified	2C	Bat	Hongkong	KC522082
Classified	2C	Bat	Hongkong	KC522075
Classified	2C	Bat	Hongkong	KC522081
Classified	2C	Bat	China	KX285197
Unclassified	2C	Bat	Spain	HQ184062
Unclassified	2C	Bat	Finland	MG923570
Unclassified	2C	Bat	Italy	KF312399
Unclassified	2C	Bat	Italy	KF500941
Classified	2C	Bat	China	KX285223
Unclassified	2C	Bat	China	KX285207
Unclassified	2C	Bat	China	KX285209
Unclassified	2C	Bat	China	KX285208
Classified	2D-I	Bat	Laos	KX284908
Classified	2D-I	Bat	China	MG762663
Classified	2D-I	Bat	Laos	KX284910
Classified	2D-I	Bat	Laos	KX284909
Classified	2D-I	Bat	Laos	KX284919
Classified	2D-I	Bat	China	MG762659
Classified	2D-I	Bat	Laos	KX284932
Classified	2D-I	Bat	Laos	KX284914
Classified	2D-I	Bat	Laos	KX284913
Classified	2D-I	Bat	Laos	KX284912
Classified	2D-I	Bat	Laos	KX284911
Classified	2D-I	Bat	Rwanda	KX285424
Classified	2D-I	Bat	Rwanda	KX285425
Classified	2D-I	Bat	China	MG762657
Classified	2D-I	Bat	China	MG762626
Classified	2D-I	Bat	China	MG762642.1
Classified	2D-I	Bat	China	MG762649
Classified	2D-I	Bat	China	MG762637
Classified	2D-I	Bat	China	MG762660
Unclassified	2D-I	Bat	Laos	KX284922
Unclassified	2D-I	Bat	Laos	KX284921
Unclassified	2D-I	Bat	Laos	KX284918
Unclassified	2D-I	Bat	Laos	KX284916
Unclassified	2D-I	Bat	Laos	KX285067
Unclassified	2D-I	Bat	Indonesia	AB918717
Unclassified	2D-II	Bat	Cambodia	KX285738
Unclassified	2D-II	Bat	Cambodia	KX285737
Unclassified	2D-II	Bat	Cambodia	KX285736
Unclassified	2D-II	Bat	Cambodia	KX285731
Unclassified	2D-II	Bat	Cambodia	KX285726
Unclassified	2D-II	Bat	Cambodia	KX285725
Unclassified	2D-II	Bat	Cambodia	KX285755
Unclassified	2D-II	Bat	Cambodia	KX285728
Unclassified	2D-II	Bat	Cambodia	KX285727
Unclassified	2D-II	Bat	Malaysia	KX285114
Unclassified	2D-II	Bat	Malaysia	KX285113
Unclassified	2D-II	Bat	Malaysia	KX285112
Unclassified	2D-II	Bat	Philippines	AB539081
Unclassified	2D-II	Bat	Philippines	AB683970
Classified	2D-III	Bat	China	NC_030886
Unclassified	2D-III	Bat	China	MG762616
Unclassified	2D-III	Bat	Cambodia	KX285759
Unclassified	2D-III	Bat	Cambodia	KX285760
Unclassified	2D-III	Bat	China	MG762614
Unclassified	2D-IV	Bat	DRC	KX285071
Unclassified	2D-IV	Bat	DRC	KX285095
Unclassified	2D-IV	Bat	DRC	KX285086
Unclassified	2D-IV	Bat	DRC	KX285513
Unclassified	2D-IV	Bat	DRC	KX285070
Unclassified	2D-IV	Bat	DRC	KX285098
Unclassified	2D-IV	Bat	Rwanda	KX285429
Unclassified	2D-IV	Bat	Rwanda	KX285428
Unclassified	2D-IV	Bat	Rwanda	KX285431
Unclassified	2D-IV	Bat	Rwanda	KX285427
Unclassified	2D-IV	Bat	DRC	KX285097
Unclassified	2D-IV	Bat	DRC	KX285099
Unclassified	2D-IV	Bat	DRC	KX285077
Unclassified	2D-IV	Bat	Cameroon	KX284994
Unclassified	2D-IV	Bat	Cameroon	KX285013
Unclassified	2D-IV	Bat	Cameroon	KX284993
Unclassified	2D-IV	Bat	Cameroon	KX285012
Unclassified	2D-IV	Bat	Cameroon	KX285008
Unclassified	2D-IV	Bat	Cameroon	KX284989
Unclassified	2D-IV	Bat	Cameroon	KX284990
Unclassified	2D-IV	Bat	Cameroon	KX284987
Unclassified	2D-IV	Bat	Cameroon	KX284986
Unclassified	2D-IV	Bat	Cameroon	KX285075
Unclassified	2D-IV	Bat	DRC	KX285076
Unclassified	2D-IV	Bat	DRC	KX285507
Unclassified	2D-IV	Bat	DRC	KX285509
Unclassified	2D-IV	Bat	Tanzania	KX285263
Unclassified	2D-IV	Bat	Tanzania	KX285268
Unclassified	2D-IV	Bat	Rwanda	KX285422
Unclassified	2D-IV	Bat	Tanzania	KX285411
Unclassified	2D-IV	Bat	Tanzania	KX285414
Unclassified	2D-IV	Bat	Tanzania	KX285236
Unclassified	2D-IV	Bat	DRC	KX285511
Unclassified	2D-IV	Bat	Rwanda	KX285108
Unclassified	2D-IV	Bat	Rwanda	KX285107
Unclassified	2D-IV	Bat	Tanzania	KX285226
Unclassified	2D-IV	Bat	Tanzania	KX285410
Unclassified	2D-IV	Bat	Rwanda	KX285110
Unclassified	2D-IV	Bat	Rwanda	KX285430
Unclassified	2D-IV	Bat	Cameroon	KX284963
Unclassified	2D-IV	Bat	Tanzania	KX285228
Unclassified	2D-IV	Bat	DRC	KX285510
Unclassified	2D-IV	Bat	Rwanda	KX285426
Unclassified	2D-IV	Bat	Cameroon	KX285036
Unclassified	2D-IV	Bat	Cameroon	KX285037
Unclassified	2D-IV	Bat	DRC	KX285072
Unclassified	2D-IV	Bat	DRC	KX285073
Unclassified	2D-V	Bat	Indonesia	KX285038
Unclassified	2D-V	Bat	Indonesia	KX285039
Unclassified	2D-V	Bat	Indonesia	KX285042
Unclassified	2D-V	Bat	Indonesia	KX285040
Unclassified	2D-V	Bat	Nepal	KX284941
Unclassified	2D-V	Bat	Nepal	KX284942
Classified	2E	Bat	China	NC_025217
Classified	2E	Bat	China	KF636752
Unclassified	Unresolved	Bat	Mexico	KC886322
Unclassified	Unresolved	Bat	Brazil	KT717381
Unclassified	Deviant	Bat	China	GQ259966	Clustered with AlphaCoVs
Unclassified	Deviant	Bat	China	GQ259968	Clustered with AlphaCoVs
Alpha Coronaviruses
Unclassified		Bat	Germany	EU375853
Unclassified		Bat	Germany	EU375856
Unclassified		Bat	Germany	EU375854
Unclassified		Bat	Germany	EU375859
Unclassified		Bat	Germany	EU375860
Unclassified		Bat	Spain	HQ184056
Unclassified		Bat	United Kingdom	JF440357
Unclassified		Bat	United Kingdom	JF440356
Unclassified		Bat	United Kingdom	JF440358
Unclassified		Bat	United Kingdom	JF440355
Classified	Pedacovirus	Bat	Cambodia	KX285739
Classified	Pedacovirus	Bat	Cambodia	KX285740
Classified	Pedacovirus	Bat	Cambodia	KX285741
Classified	Pedacovirus	Bat	Cambodia	KX285742
Classified	Pedacovirus	Bat	Cambodia	KX285743
Unclassified		Bat	China	KU973689
Classified	Pedacovirus	Pig		NC_003436
Unclassified		Bat	Tanzania	KX285258
Unclassified		Bat	Tanzania	KX285256
Unclassified		Bat	South Africa	KF843853
Unclassified		Bat	Tanzania	KX285255
Unclassified		Bat	Tanzania	KX285254
Unclassified		Bat	Cameroon	KX284979
Unclassified		Bat	Tanzania	KX285257
Unclassified		Bat	France	KY423469
Unclassified		Bat	France	KY423470
Unclassified		Bat	France	KY423474
Unclassified		Bat	Spain	HQ184050
Unclassified		Bat	South Africa	KF843858
Unclassified		Bat	Spain	HQ184053
Unclassified		Bat	Spain	HQ184054
Unclassified		Bat	Spain	HQ184052
Unclassified		Bat	Spain	HQ184051
Unclassified		Bat	Spain	HQ184055
Unclassified		Bat	Spain	HQ184057
Unclassified		Bat	South Africa	KF843859
Unclassified		Bat	South Africa	KF843856
Unclassified		Bat	South Africa	KF843861
Unclassified		Bat	South Africa	KF843857
Classified	Duvinacovirus	Bat	Zimbabwe	MG000868
Classified	Duvinacovirus	Bat	Zimbabwe	MG000865
Classified	Duvinacovirus	Bat	Zimbabwe	MG000867
Classified	Duvinacovirus	Bat	Zimbabwe	MG000871
Classified	Duvinacovirus	Bat	Zimbabwe	MG000866
Unclassified		Bat	China	KX285118
Unclassified		Bat	China	KX285117
Unclassified		Bat	China	KX285121
Unclassified		Bat	China	KX285115
Unclassified		Bat	China	KX285116
Unclassified		Bat	Spain	HQ184061
Unclassified		Rodent	Poland	MK249068
Classified	Tegacovirus	Dog	USA	JN856008
Classified	Tegacovirus	Pig	China	KU729220
Classified	Tegacovirus	Cat	USA	AY994055
Classified	Tegacovirus	Bat	Nepal	KX284943
Classified	Tegacovirus	Dog	USA	AF124986
Classified	Tegacovirus	Cat	Japan	AB907634
Classified	Tegacovirus	Cat	USA	FJ938061
Classified	Tegacovirus	Cat	Denmark	KX722530
Classified	Tegacovirus	Cat	Netherlands	JN183882
Classified	Minacovirus	Ferret	Netherlands	KM347965
Unclassified Coronaviruses		Bat	Singapore	MK492263
Outgroup - Torovirus		Goat	China	KR527150
Outgroup - Torovirus	Renitovirus			AY427798
